# Diversity of exopolysaccharide cluster I in the *Bradyrhizobium* genus

**DOI:** 10.1101/2025.07.22.666213

**Authors:** Sachiko Masuda, Ken Shirasu, Yasuyuki Kawaharada

## Abstract

*Bradyrhizobium*, the largest rhizobial genus, is characterized by variety exopolysaccharides (EPSs) components, depending on the species. However, several genes involved in EPS synthesis remain unknown. In this study, we investigated whether 186 *Bradyrhizobium* strains possess EPS cluster I, which is involved in the synthesis of a pentasaccharide EPS by *B. diazoefficiense* USDA110. Homologous genes involved in EPS synthesis were found to be absent in the *B. elkanii* and Photosynthetic *Bradyrhizobium* supergroups, other than the *B. japonicus* supergroup. These findings suggest that genes related to EPS synthesis are yet to be identified in the *B. elkanii* and Photosynthetic *Bradyrhizobium* supergroups.
