## Supplemental Tables for "Diversity of exopolysaccharide cluster I in the *Bradyrhizobium* genus": Supplemental Table S1.xlsx

### Sheet: Sheet1
Submitted GenBank assembly	Taxon
GCA_000011365.1	Bradyrhizobium diazoefficiens USDA 110
GCA_014163455.1	Bradyrhizobium diazoefficiens HF08
GCA_013390305.1	Bradyrhizobium diazoefficiens 113-2
GCA_030582975.1	Bradyrhizobium diazoefficiens K09F-Bd
GCA_030584705.1	Bradyrhizobium diazoefficiens K01E-Bd
GCA_014163475.1	Bradyrhizobium diazoefficiens F07S3
GCA_003183845.2	Bradyrhizobium diazoefficiens XF7
GCA_038963755.1	Bradyrhizobium sp. B024
GCA_014163415.1	Bradyrhizobium diazoefficiens HH15
GCA_030584825.1	Bradyrhizobium diazoefficiens N03B-Bd
GCA_014163435.1	Bradyrhizobium diazoefficiens H12S4
GCA_001908315.1	Bradyrhizobium diazoefficiens USDA122
GCA_035218095.1	Bradyrhizobium diazoefficiens CNPSo105
GCA_038965675.1	Bradyrhizobium sp. B039
GCA_035215755.1	Bradyrhizobium diazoefficiens CNPSo107
GCA_035217035.1	Bradyrhizobium diazoefficiens CNPSo10
GCA_021052285.1	Bradyrhizobium diazoefficiens CB1809
GCA_035230525.1	Bradyrhizobium diazoefficiens CNPSo110
GCA_035214775.1	Bradyrhizobium diazoefficiens CNPSo108
GCA_035211335.1	Bradyrhizobium diazoefficiens CNPSo106
GCA_023278165.1	Bradyrhizobium diazoefficiens USDA122-Bd
GCA_035219715.1	Bradyrhizobium diazoefficiens CPAC7
GCA_011604625.2	Bradyrhizobium diazoefficiens 172S4
GCA_035218935.1	Bradyrhizobium diazoefficiens CNPSo109
GCA_035213875.1	Bradyrhizobium diazoefficiens CNPSo104
GCA_009931255.1	Bradyrhizobium sp. LCT2
GCA_030583565.1	Bradyrhizobium diazoefficiens S14C-Bd
GCA_030583485.1	Bradyrhizobium diazoefficiens S13E-Bd
GCA_000284275.1	Bradyrhizobium cosmicum S23321
GCA_007290395.2	Bradyrhizobium cosmicum 58S1
GCA_008932115.1	Bradyrhizobium betae PL7HG1
GCA_021052245.1	Bradyrhizobium sp. WSM471
GCA_900011245.1	Bradyrhizobium sp. BF49 genome1
GCA_023100905.1	Bradyrhizobium sp. 4
GCA_023100925.1	Bradyrhizobium sp. 40
GCA_021052305.1	Bradyrhizobium sp. WU425
GCA_040939785.1	Bradyrhizobium lupini LLZ14
GCA_023100665.1	Bradyrhizobium sp. CW1
GCA_023101065.1	Bradyrhizobium sp. 172
GCA_023101025.1	Bradyrhizobium sp. 184
GCA_023101045.1	Bradyrhizobium sp. 183
GCA_023101005.1	Bradyrhizobium sp. 187
GCA_023101105.1	Bradyrhizobium sp. 155
GCA_023101125.1	Bradyrhizobium sp. 131
GCA_032917965.1	Bradyrhizobium sp. BWC-3-1
GCA_023101685.1	Bradyrhizobium sp. 186
GCA_041200145.1	Bradyrhizobium sp. LLZ17
GCA_027594865.1	Bradyrhizobium xenonodulans 14AB
GCA_000284375.1	Bradyrhizobium japonicum USDA 6
GCA_013752735.1	Bradyrhizoibum japonicum strain 5038
GCA_038729565.1	Bradyrhizobium sp. NL2
GCA_000807315.1	Bradyrhizobium japonicum E109
GCA_030584905.1	Bradyrhizobium japonicum S11L-Bj
GCA_030584785.1	Bradyrhizobium japonicum S06K-Bj
GCA_030584865.1	Bradyrhizobium japonicum N03G-Bj
GCA_035210515.1	Bradyrhizobium japonicum CNPSo17
GCA_035228805.1	Bradyrhizobium japonicum CNPSo29
GCA_035229585.1	Bradyrhizobium japonicum CNPSo31
GCA_035227705.1	Bradyrhizobium japonicum CNPSo24
GCA_035213235.1	Bradyrhizobium japonicum CNPSo34
GCA_035211935.1	Bradyrhizobium japonicum CNPSo23
GCA_030584745.1	Bradyrhizobium japonicum S04E-Bj
GCA_023278145.1	Bradyrhizobium japonicum S06B-BJ
GCA_001887695.1	Bradyrhizobium japonicum J5
GCA_011516635.5	Bradyrhizobium barranii subsp. apii 1S5
GCA_017565685.3	Bradyrhizobium barranii subsp. apii 38S5
GCA_017565645.3	Bradyrhizobium barranii subsp. barranii 144S4
GCA_011068405.5	Bradyrhizobium barranii subsp. barranii 323S2
GCA_021052365.1	Bradyrhizobium barranii CC829
GCA_029714225.1	Bradyrhizobium barranii CC1502
GCA_002266435.3	Bradyrhizobium amphicarpaeae 39S1MB
GCA_002266465.3	Bradyrhizobium symbiodeficiens 85S1MB
GCA_011604645.2	Bradyrhizobium symbiodeficiens 141S2
GCA_011604665.2	Bradyrhizobium symbiodeficiens 101S1MB
GCA_006459165.2	Bradyrhizobium symbiodeficiens 65S1MB
GCA_023100965.1	Bradyrhizobium sp. 192
GCA_037806365.1	Bradyrhizobium symbiodeficiens A7
GCA_037814245.1	Bradyrhizobium symbiodeficiens A9
GCA_002278135.3	Bradyrhizobium ottawaense OO99
GCA_037997155.1	Bradyrhizobium ottawaense OO86
GCA_038449185.1	Bradyrhizobium ottawaense OO100
GCA_038449195.1	Bradyrhizobium ottawaense OM27
GCA_009176665.1	Bradyrhizobium ottawaense SG09
GCA_030584805.1	Bradyrhizobium ottawaense S15A-Bj
GCA_034562915.1	Bradyrhizobium ottawaense MIAE01942_C633
GCA_009176685.1	Bradyrhizobium sp. TM102
GCA_015291745.1	Bradyrhizobium sp. CCBAU 53351
GCA_030272265.2	Bradyrhizobium sp. 62B
GCA_023101665.1	Bradyrhizobium sp. 195
GCA_032918005.1	Bradyrhizobium sp. NDS-1
GCA_015624505.1	Bradyrhizobium commune BDV5040
GCA_004114955.1	Bradyrhizobium guangzhouense CCBAU51670
GCA_004114975.1	Bradyrhizobium guangdongense CCBAU51649
GCA_015291685.1	Bradyrhizobium guangdongense CCBAU51658
GCA_015291645.1	Bradyrhizobium sp. CCBAU 53340
GCA_015291665.1	Bradyrhizobium sp. CCBAU 53338
GCA_024758445.1	Bradyrhizobium arachidis Hy4
GCA_016616885.1	Bradyrhizobium diazoefficiens 36_1
GCA_029714945.1	Bradyrhizobium sp. CIAT3101
GCA_015291705.1	Bradyrhizobium arachidis CCBAU051107
GCA_021052265.1	Bradyrhizobium arachidis CB756
GCA_029714425.1	Bradyrhizobium sp. CB2312
GCA_038969555.1	Bradyrhizobium sp. B117
GCA_025200885.1	Bradyrhizobium huanghuaihaiense CB3035
GCA_029714325.1	Bradyrhizobium sp. CB1717
GCA_016616235.1	Bradyrhizobium diazoefficiens 38_8
GCA_032918025.1	Bradyrhizobium sp. BEA-2-5
GCA_000296215.2	Bradyrhizobium sp. CCGE-LA001
GCA_021044685.1	Bradyrhizobium daqingense CCBAU15774
GCA_011602485.2	Bradyrhizobium sp. 1(2017) 63S1MB
GCA_004114915.1	Bradyrhizobium guangxiense strain CCBAU 53363
GCA_015291725.1	Bradyrhizobium sp. CCBAU 51765
GCA_023100985.1	Bradyrhizobium sp. 191
GCA_022354745.1	Bradyrhizobium sp. I71
GCA_005156885.1	Bradyrhizobium sp. WBAH10
GCA_025200865.1	Bradyrhizobium sp. NC92
GCA_025200905.1	Bradyrhizobium yuanmingense CB1024
GCA_025200925.1	Bradyrhizobium sp. CB1015
GCA_900324035.1	Bradyrhizobium vignae ORS3257
GCA_004114935.1	Bradyrhizobium zhanjiangense CCBAU51778
GCA_023375135.1	Bradyrhizobium sp. C-145
GCA_029761915.1	Bradyrhizobium sp. CB1650
GCA_029909955.1	Bradyrhizobium sp. ISRA426
GCA_029909995.1	Bradyrhizobium sp. ISRA432
GCA_029909975.1	Bradyrhizobium sp. ISRA430
GCA_029714405.1	Bradyrhizobium sp. CB82
GCA_024758505.1	Bradyrhizobium arachidis SM32
GCA_001693385.1	Bradyrhizobium icense LMTR13
GCA_032917945.1	Bradyrhizobium sp. sBnM-33
GCA_029714305.1	Bradyrhizobium sp. CB3481
GCA_032917985.1	Bradyrhizobium sp. BWA-3-5
GCA_001693515.2	Bradyrhizobium paxllaeri strain LMTR 21
GCA_009930815.1	Bradyrhizobium sp. CCBAU 051011
GCA_023100945.1	Bradyrhizobium sp. 200
GCA_023101085.1	Bradyrhizobium sp. 170
GCA_030413175.1	Bradyrhizobium roseum S12-14-2
GCA_005937885.2	Bradyrhizobium sp. KBS0727
GCA_005937905.2	Bradyrhizobium sp. KBS0725
GCA_031202265.1	Bradyrhizobium sp. Ash2021
GCA_018736085.1	Bradyrhizobium sediminis S2-20-1
GCA_018736105.1	Bradyrhizobium sediminis S2-11-2
GCA_018736125.1	Bradyrhizobium sediminis S2-11-4
GCA_024181725.1	Bradyrhizobium sp. WD16
GCA_032397745.1	Bradyrhizobium prioriisuperbiae strain BL16A
GCA_002831585.1	Bradyrhizobium sp. SK17
GCA_015291625.1	Bradyrhizobium sp. CCBAU 53421
GCA_012871055.1	Bradyrhizobium elkanii USDA 61
GCA_015291305.1	Bradyrhizobium sp. CCBAU 21365
GCA_023278185.1	Bradyrhizobium elkanii USDA 76
GCA_030584765.1	Bradyrhizobium elkanii S07J-Be
GCA_030583585.1	Bradyrhizobium elkanii K07G-Be
GCA_030585125.1	Bradyrhizobium elkanii USDA31-Be
GCA_030585205.1	Bradyrhizobium elkanii S05J-Be
GCA_030584565.1	Bradyrhizobium elkanii S15H-Be
GCA_030584725.1	Bradyrhizobium elkanii strain K03I-Be
GCA_030584845.1	Bradyrhizobium elkanii USDA 94
GCA_030585185.1	Bradyrhizobium elkanii K03D-Be
GCA_029714345.1	Bradyrhizobium brasilense 5G1B
GCA_029714765.1	Bradyrhizobium brasilense CB627
GCA_029714545.1	Bradyrhizobium pachyrhizi CB1923
GCA_011058295.2	Bradyrhizobium sp. 6(2017) 1S3
GCA_011516625.5	Bradyrhizobium sp. 2S1
GCA_036923295.1	Bradyrhizobium sp. 26S5
GCA_037217225.1	Bradyrhizobium sp. 27S5
GCA_011516645.4	Bradyrhizobium septentrionale 1S1
GCA_013373785.3	Bradyrhizobium septentrionale strain 162S2
GCA_037216975.1	Bradyrhizobium septentrionale 5S5
GCA_037217215.1	Bradyrhizobium septentrionale 28S5
GCA_011516665.3	Bradyrhizobium sp. 41S5
GCA_013373795.3	Bradyrhizobium quebecense strain 66S1MB
GCA_017493175.3	Bradyrhizobium quebecense 12S5
GCA_038957035.1	Bradyrhizobium sp. B097
GCA_038967635.1	Bradyrhizobium sp. B124
GCA_015291565.1	Bradyrhizobium sp. CCBAU 51753
GCA_015624485.1	Bradyrhizobium genosp. L BDV5419
GCA_029910015.1	Bradyrhizobium sp. ISRA436
GCA_029910055.1	Bradyrhizobium sp. ISRA443
GCA_029910035.1	Bradyrhizobium sp. ISRA437
GCA_029910135.1	Bradyrhizobium sp. ISRA435
GCA_029910075.1	Bradyrhizobium sp. ISRA463
GCA_029910095.1	Bradyrhizobium sp. ISRA464
GCA_030378205.1	Bradyrhizobium sp. NP1
GCA_000015165.1	Bradyrhizobium sp. BTAi1
GCA_000026145.1	Bradyrhizobium sp. ORS 278
GCA_900176205.1	Bradyrhizobium sp. ORS 285
GCA_000344805.1	Bradyrhizobium oligotrophicum S58
GCA_021088345.1	Bradyrhizobium ontarionense A19
GCA_000010725.1	Azospirillum sp. B510
